# Gene regulatory co-expression networks decipher potential lncRNA-miRNA-mRNA interactions modulating transcription regulation in neurodegeneration

**DOI:** 10.64898/2026.07.03.736295

**Authors:** Amrit Venkatesan, Prashasti Sinha, Jolly Basak, Ranjit Prasad Bahadur

## Abstract

Neurodegenerative diseases are complex disorders characterised by progressive neuronal loss and widespread transcriptomic dysregulation; however, the coordinated interactions among coding and non-coding RNAs that contribute to disease progression remain incompletely understood. In this study, RNA-seq datasets from disease-relevant neuronal populations and brain regions representing Alzheimer’s disease (AD), Parkinson’s disease (PD) and amyotrophic lateral sclerosis (ALS) were analysed using an integrative network-based framework. Differential expression analysis coupled with weighted gene co-expression network analysis identified modules significantly correlated with disease and prioritised highly connected hub genes. Integration of these hub genes with curated RNA interaction database enabled the construction of candidate lncRNA-miRNA-mRNA regulatory networks. Functional enrichment analysis revealed Gene Ontology biological processes associated with synaptic signalling, mitochondrial function, RNA metabolism and neuroinflammatory responses across neurodegenerative conditions. The inferred regulatory networks suggested both disease-specific and shared post-transcriptional regulatory modules involving key hub genes and non-coding RNAs. Additionally, putative sequence variants were identified within untranslated regions of selected hub genes, suggesting potential alterations in miRNA-mediated regulations. Therefore, this study provides a systems-level view of transcriptomic dysregulation across major neurodegenerative diseases and identifies candidate regulatory interactions and molecular targets for future functional investigation.
