## Supplementary Table S3 for "Gene regulatory co-expression networks decipher potential lncRNA-miRNA-mRNA interactions modulating transcription regulation in neurodegeneration"

### Sheet: Hub genes
Table S3. Hub genes (mRNAs) identified in different tissues of AD, PD and ALS.
FAD (CA3neurons)	SAD (CA3neurons)	FAD (hpNPCs)	SAD (hpNPCs)	PD (neural progenitors)	PD (terminally differentiated neurons)	ALS (frontal cortex)	ALS (motor cortex)
SYT1	FTSJ1	ST3GAL6	MLLT10	UPF1	SNRNP40	CMPK1	MST1
MAP2	RANGAP1	MLLT10	GLI3	U2AF2	PABPC1	SDHC	IPO7
SLC1A3	PHYH	GSK3B	FBXO11	KHSRP	EIF3E	CENPF	ARVCF
RAB3A	RPL28	MECOM	NOTCH1	FUS	LSM5	RRP15	BRD1
STX1A	MRPL27	PACSIN2	MSI2	HNRNPC	CASC3	COX7A2L
SLC1A2	ATP6V0B	GLI3	DYRK1A	SNRPD3	EEF1B2	ATP5MC3
GRIA2	RBM19	CBL	RYBP	HNRNPL	SNRPB	SUMO1
SLC12A5	MRPS12	BACH2	NIPBL	SNRNP70	SNRPB2	DYNC1LI1
SNAP25	LSM7	APAF1	ZBTB34	PRPF19	LSM8	MRPL3
NTRK2	UBE2D2	MEIS2	GATA2	SF3B1	RBMX2	PIK3CB
GFAP	TXNL4A	FBXO11	FNBP1	SRSF6	BTF3L4	NDUFB5
DLG4	MRPL49	IGF1R		KRI1	SYNCRIP	EIF4E
STXBP1	UBC	KDM6A		ILF3	PRPF4	ABCE1
APP	MED19	NOTCH1		NGDN	MAGOH	SLC25A46
GRIA1	SLU7	MSI2		NAT10	CWC22	CYCS
SLC6A1	MRM3	DYRK1A		IMP4	LSM6	ADK
SYN2	GRB2	NIPBL		HNRNPU	SNRPD1	DLAT
SV2A	EWSR1	HEY1		HNRNPK	NACA	ARL6IP1
GAP43	APRT	DACT1		HNRNPH1	TMA16	GABRA1
NLGN3	EIF6	EIF2AK3		PCBP1	SNRPE	RRM2B
NRXN1		GATA2		HNRNPA0	SF3A3	BCAT1
GRIN2A		RAP2B		DDX39B		KLHL42
MAPT		FNBP1		NSUN6		ACAT2
VAMP2		PBX2		RBM39		MRPL15
NEFL		ITSN1		SF1		NDUFA9
		GPSM3		P2RY1		IDH3A
				SRSF10		PSMA4
				SDAD1		MED31
